## Supplementary Table 1 for "Phylogenetic meta-analysis implicates large brains and our unusual posture in human handedness"

### Sheet: Sheet1
Table 1. Eco-evolutionary hypotheses for handedness
Name	Acronym used in this study	Description	Considerations	Fixed effects	Key references
Postural Origins Hypothesis	POH	The original Postural Origins Hypothesis (POH) suggests that the handedness observed in primates is a result of adaptations related to feeding behaviors. Initially, a preference for using the left hand developed for visually guided unimanual reaching tasks, such as manipulating fruit, while the right hand was used for maintaining stability during posture and arboreal locomotion. Later, as primate…	Based on this hypothesis, arboreal primates are expected to be more left-lateralized, whereas terrestrial primates would be more left lateralized. Similarly, more fruit in the diet is expected to incease left-handedness.	Percentage of fruit in diet + substrate preference	MacNeilage (2007); MacNeilage, Studdert‐Kennedy, and Lindblom (1987)
Alternative Postural Origins Hypothesis	POH2	The Postural Origins Hypothesis (POH) has been further elaborated to include the influence of hypothetical insectivorous primate ancestors, who displayed a right-hand bias to support their bodies on vertical substrates, while the left hand specialized in fast grasping movements, known as ballistic reaching. In light of this, the hypothesis has been modified to consider not only fruit consumption …	We modified this hypothesis to also consider the combined proportion fruit and animal (i.e., vertebrate and or invertebrate) components in diet, as these diet item require a higher degree of manipulation in general. For species without reported animal consumption, we assumed a value of zero.	Percentage of fruit and animals in diet + substrate preference	Ward (1998)
Bipedalism hypothesis	BH	The bipedalism hypothesis (BH) presents another commonly cited explanation for the link between posture and handedness. It suggests that the postural and biomechanical constraints of bipedal stance are crucial factors in the development of handedness within groups. BH proposes that brain lateralization provides motor skill advantages necessary for adopting bipedal posture, which inherently lacks …	As data on the proportion of bipedal behaviour is scare for most primate species, we used the intermembral index (IMI) in combination with substrate preference and body mass as a general proxy of locomotor repertoire as all these variables relate to locomotion.	Intermembral index + substrate preference + body mass + endocranial volume	Sanford, C., K. Guin, and J. P. Ward (1984) ; Westergaard, Kuhn, and Suomi (1998)
Tool-use hypothesis	TUH	The Tool Use Hypothesis (TUH) proposes that the prevalent use of the right hand in humans is a trait developed through the utilisation of tools, a characteristic parsimonically considered to have been present in the common ancestor of humans and panins. This theory is supported by research indicating that right-handed actions are associated with the left cerebral hemisphere's ability to manage th…	We included body mass as predictor for this hypothesis as relative brain size is the covariate of interest	tool use presence + body mass + endocranial volume	Frost (1980); McGrew and Marchant (1999)
Tool-use and substrate hypothesis	TU-SH	Similar as the above hypothesis but also considering substrate preference.	As with the TUH, but substrate preference (terrestrial v. arboreal) was included as well.	tool use presence + body mass + endocranial volume + substrate preference	Caspar et al (2022)
Tool-use and bipedalism hypothesis	TU-BH	Other studies also suggest specific co-evolutionary connections between laterality and various aspects of behavior. They propose that ecological factors, such as arboreal and terrestrial habitats, postural positions including quadrupedal, tripedal, and bipedal stances, the complexity of tasks, and the utilization of tools, are environmental elements likely to have influenced the development of ma…	Similar as with the BH, body mass, intermembral index and susbtrate preference were used as locomotor proxy	tool use presence + body mass + endocranial volume + substrate preference + intermembral index	Braccini et al (2010); Bailoo et al (2019); Díaz et al (2021)
Tool-use and social organisation hypothesis	TU-SH-SSH	Prieur et al. (2019) proposed the emergence of a rightward bias in modern humans as a result of manual laterality shaped by ecological (terrestrial) and social (group structure) factors, alongside the increasing complexity of daily tasks, including bimanual coordinated actions such as tool use.	Substrate preference was used to account for the ecological context of terrestriality v. arboreality.	substrate preference + social system + tool use presence	Prieur et al., (2019)
Substrate preference, social organisation, bipedalism and tool-use hypothesis	SP-SS-B-TUH	It has been hypothesised that the rightward bias in modern humans' manual laterality likely emerged from their ecological (i.e., terrestrial) and social (i.e., multilevel system) lifestyle. This bias would have been further reinforced by the gradual adoption of bipedal stance linked with bipedal locomotion, as well as the increasing complexity of daily tasks, including bimanual coordinated action…	Similar as with the BH, body mass, intermembral index and susbtrate preference were used as locomotor proxy	substrate preference + social system + tool use presence + body mass + intermembral index	Prieur et al., (2019)
Modified Fighting hypothesis	FH	The fighting hypothesis posits that left-handedness persists due to its rarity providing a surprise advantage in fighting interactions, while being less frequent because of associated health costs. However, evidence for the health cost of left-handedness is lacking, leaving the greater frequency of right-handers unexplained. This hypothesis proposes that the hand used to hold a weapon could have …	As holding weapons is an almost exclusive human behaviour, we generalised this hypothesis to test for the potential association between higher intra-sexual competition levels and a higher lateralisation. We included body mass sexual dimorphism as an extra covariate as an complementary way of accouting for agression levels.	body mass sexual dimorphism + intra-sexual competiton level	Billiard, Faurie and Raymond (2005); Raymond et al (1997)
Task complexity hypothesis	TCH	The task-complexity hypothesis suggests that the strength of laterality will increase with increasing task complexity. Therefore, the more simplistic a task, the more likely an animal is to use either hand (thus showing ambidexterity). However, if the task requires both hands, multiple steps, or complementary actions, the likelihood of displaying a lateral preference (particularly to the right) i…	Since more complex tasks (such as the multi-step material choice, tool manufacture, and use) often necessitate a learning period, social presence or absence of social leaning was included in this model in addition to tool use itself. Similary, extractive foraging often requires the use of tools and an understanding that a nutritional resource is present but out of sight, so it was included as wel…	extractive foraging + social learning + tool use	Frost (1980); Fagot and Vauclair (1991)
