## Supplementary Table 2 for "Phylogenetic meta-analysis implicates large brains and our unusual posture in human handedness"

### Sheet: Sheet1
Supplementary Table 2. LOO-CV model comparison for the MHI hypotheses
	Expected log pointwise predictive density difference	Standard error of component-wise differences between the expected log pointwise predictive densities
Hypotheses
	elpd difference	se difference
Homo sapiens included
SP-SSPB-TUH	0	0
BH	-1.45526	2.76453
TU-BH	-3.47652	3.06726
TU-SH	-5.50677	3.83445
TUH	-6.37688	4.83712
TU-SH-SSH	-7.74033	5.55808
POH2	-13.0042	9.66984
Homo sapiens excluded
SP-SS-B-TUH	0	0
TU-SH-SSH	-2.2	1.7
