## Supplementary Table 3 for "Phylogenetic meta-analysis implicates large brains and our unusual posture in human handedness"

### Sheet: Sheet1
Table 3. LOO-CV model comparison for the MABSHI hypotheses
	Expected log pointwise predictive density difference	Standard error of component-wise differences between the expected log pointwise predictive densities
Hypotheses
	elpd difference	se difference
Homo sapiens included
TU-BH	0	0
FH	-0.784534	4.35696
BH	-1.81471	2.16927
TUH	-4.25097	3.91934
TU-SH	-4.56912	3.61742
POH2	-6.38384	5.09387
Homo sapiens excluded
FH	0	0
TU-SH-SSH	-0.691312	3.92373
POH2	-2.30418	3.25976
BH	-2.82804	3.6193
TUH	-3.13971	3.6919
TU-BH	-3.34127	3.65612
POH	-4.19148	3.84164
TU-SH	-4.70906	3.54043
